# Aggregation of *recount3* RNA-seq data improves inference of consensus and tissue-specific gene co-expression networks

**DOI:** 10.1101/2024.01.20.576447

**Authors:** Prashanthi Ravichandran, Princy Parsana, Rebecca Keener, Kaspar D. Hansen, Alexis Battle

## Abstract

**Background:** Gene co-expression networks (GCNs) describe relationships among expressed genes key to maintaining cellular identity and homeostasis. However, the small sample size of typical RNA-seq experiments which is several orders of magnitude fewer than the number of genes is too low to infer GCNs reliably. *recount3*, a publicly available dataset comprised of 316,443 uniformly processed human RNA-seq samples, provides an opportunity to improve power for accurate network reconstruction and obtain biological insight from the resulting networks.

**Results:** We compared alternate aggregation strategies to identify an optimal workflow for GCN inference by data aggregation and inferred three consensus networks: a universal network, a non-cancer network, and a cancer network in addition to 27 tissue context-specific networks. Central network genes from our consensus networks were enriched for evolutionarily constrained genes and ubiquitous biological pathways, whereas central context-specific network genes included tissue-specific transcription factors and factorization based on the hubs led to clustering of related tissue contexts. We discovered that annotations corresponding to context-specific networks inferred from aggregated data were enriched for trait heritability beyond known functional genomic annotations and were significantly more enriched when we aggregated over a larger number of samples.

**Conclusion:** This study outlines best practices for network GCN inference and evaluation by data aggregation. We recommend estimating and regressing confounders in each data set before aggregation and prioritizing large sample size studies for GCN reconstruction. Increased statistical power in inferring context-specific networks enabled the derivation of variant annotations that were enriched for concordant trait heritability independent of functional genomic annotations that are context-agnostic. While we observed strictly increasing held-out log-likelihood with data aggregation, we noted diminishing marginal improvements. Future directions aimed at alternate methods for estimating confounders and integrating orthogonal information from modalities such as Hi-C and ChIP-seq can further improve GCN inference.
