## Supplemental Table I for "Aggregation of *recount3* RNA-seq data improves inference of consensus and tissue-specific gene co-expression networks"

### Sheet: Supp. Table I
Supp. Table I: Assignment of tissue labels obtained by manual curation to 48 contexts
Tissue context	Heterogenous tissue labels
Adipose	adipose subcutaneous, adipose, adipocytes, adipose visceral omentum
Airway	upper aerodigestive tract, airwat epithelium, bronchus, bronchial epithelium, trachea
Blood	blood, platelets, erythroid progenitors, blood T cells, blood plasma, plasma, whole blood
Bone	sfrp2 knockdown osteoblasts, sfrp0e osteoblasts, sfrp2oe osteoblasts, bone marrow, bone, pre-osteoblasts, osteocytes, osteoblasts
Breast	breast, mammary epithelium, breast epithelium, breast mammary tissue
Cardiac	fetal heart, pericardium fibroblast, cardiac fibroblasts, cardiac muscle, cardiac progenitor, cardiomyocyte, heart atrial appendage, heart left ventricle, heart, heart endothelial cells
Central Nervous system	cerebellum, brain, brain amygdala, brain anterior cingulate cortex ba24, brain cerebellar hemisphere, brain cortex, brain endothelium, brain frontal cortex ba9, brain hippocampus, brain hypothalamus, brain nucleus accumbens basal ganglia, brain spinal cord cervical c-1, brain substantia nigra, brain tissue mixture, central nervous system, dopaminergic neurons, astrocytes, glial progenitor cells, …
Cervix	cervix, cervical muscosa
Colon	colon transverse, colorectal, colon sigmoid, colon
Digestive system	appendix, gall bladder
Embryo	trophoblast, chorion, blastocyst, amnion
Endocrine	thyroid, adrenal gland, fetal adrenal
Esophagus	esophagus mucosa, esophagus gastroesophageal junction, esophagus, esophagus muscularis
Eye	fetal eye, corneal epithelial cells, eye
Fibroblasts	fibroblasts, fibroblast of villous mesenchyme, cells cultured fibroblasts, fetal fibroblasts, cord fibroblasts
Germ cells	oocytes, primordial germ cells, sperm, teratoma
Head and neck	Head and neck
hESCs	hesc, hesc differentiating into cardiomyoctes, hesc-derived cells, hescs presomitic mersoderm, hescs somite
Immune system	cells EBV-transformed lymphocytes, lymphoblastoid cell line, lymphoblastoid, lymphoid progenitors, B cells, T cels, dendritic cells, microglia, NK cells, monocytes, PBMCs, granulocytes, macrophages, macrophage and intestinal organoid, T cells (skin), myeloid, neutrophils
Intermediate cells	day 10 hescs cardiac lineage, day 2 hescs cardiac lineage, day 6 hescs cardiac lineage, hipsc-derived cells, reprogramming cells, reprogramming intermediates of hif cells, reprogramming intermediate of hif-t cells
Intestine	small intestine, small intestine terminal ileum, intestine, fetal intestine
iPSCs	ipscs, pluripotent stem cells, hipsc
Kidney	glomerular endothelial cell, kidney endothelial cells, kidney epithelial cell, kidney allograft, embryonic kidney, kidney cortex, egfp+ cells from kidney organoid, kidney, kidney medulla, egfp- cells from kidney organoid, kidney mesangial cell, fetal kidney, kidney organoid
Liver	liver, fetal liver, bile duct, hepatic progenitor cells, hepatocytes, liver enothelial cells
Lung	lung, lung T cells, lung fibroblasts, lung endothelial cells, lung embryonic fibroblasts, fetal lung
Lymph	lymph node, lymph vessel
Mesenchyme	adipose tissue-derived mscs, mesenchymal progenitors, mesenchymal stem cells, mesenchymal stroma, sfrp2 knockdown mesenchymal stem cells, sfrp2oe mesenchymal stem cells, transformed mesenchymal stem cells
Multipotent cells	hematopoietic stem cells, multipotent progenitors, bone marrow-derived stromal stem cells, bone mesenchymal stem cell
Muscle	smooth muscle, smooth muscle cell, fetal muscle, muscle
Musculoskeletal system	cartilage, chondrocytes, tenocytes, limb, joint, connective tissue, anterior cruciate ligament, skeletal muscle
Nasal cavity	nasal cavity and sinuses, nasal cells, nasal epithelium, nasal inferior turbinate, nasal lavage, nasal mucosa, nasopharynx
Nervous system	nerve tibial, neuroprogenitor cells, neurons, bipolar spindle neuron
Oral cavity	oral mucosa, fetal tongue, tonsil
Pancreas	fetal pancreas, pancreatic precursor cells, pancreas
Pituitary	pituitary
Prostate	Prostate
Rectum	rectal mucosa, rectum, retroperitoneum
Reproductive organs	endometrium, uterus, testis, placental epithelial cells, fetal reproductive organs, placenta, vagina, ovary, fallopian tube
Salivary gland	minor salivary gland, salivary gland
Skin	mesodermal progenitors, scalp, skin, skin not exposed suprapubic, hair follicle keratinocytes, keratinocytes, dermal fibroblasts, dermal lymphatic endothelial cells, fetal skin, skin sun exposed lower leg
Soft tissue	mesoderm, mesodermal progenitors, soft tissue
Spleen	spleen T cells, spleen, fetal spleen
Stomach	stomach, fetal stomach
Thymus	thymus
Tissue mixture	tissue mixture
Urinary system	bladder
Urine	urine
Vascular	blood vessel, microvascular endothelial cells, artery tibial, umbilical vein endothelial cells, vascular endothelial cells, artery aorta, aortic fibroblasts, aortic endothelial cells, vascular smooth muscle cells, vein endothelial cells, intracranial cortical artery, fetal cord, coronary artery, artery coronary, pericytes, endothelial cell, endothelial and pericytes
