## Supplemental Table II for "Aggregation of *recount3* RNA-seq data improves inference of consensus and tissue-specific gene co-expression networks"

### Sheet: Supp. Table II
Supp. Table II: Details pertaining to the number of samples, median sample size across aggregated studies , number of PCs regressed when data is aggregated prior to correction for technical, and median number of PCs regressed from each study prior to aggregation for sequential aggregation of 566 non-cancerous studies from SRA and 49 studies from GTEx.
Source	Number of studies	Number of samples	Median sample size	Number of PCs regressed (pooled data)	Median number of PCs regressed (individual studies)
SRA non-cancerous	1	15	15	2	2
	100	2355	24	111	6
	200	5660	30	142	6
	300	9802	33.5	150	6
	400	15269	36	166	7
	500	24432	41	177	8
	566	44995	45	181	8
GTEx	1	94	94	17	17
	10	1676	172	62	23.5
	20	4034	198.5	87	27
	30	7248	237	118	29
	40	12227	262.5	131	31
	49	18824	286	151	33
