## Supplemental Table III for "Aggregation of *recount3* RNA-seq data improves inference of consensus and tissue-specific gene co-expression networks"

### Sheet: Supp. Table III
Supp. Table III: Specification of data sources used in the compilation of pathways including the number of gene sets obtained from each source.
Database	Number of gene-sets
KEGG	293
Biocarta	237
Reactome	1530
Pathway Interaction Database	209
