## Supplemental Table IV for "Aggregation of *recount3* RNA-seq data improves inference of consensus and tissue-specific gene co-expression networks"

### Sheet: Supp. Table IV
Supp. Table IV: Selection of penalization parameter Lambda for consensus networks based on the scale-free criterion for degree distribution. The network density, maximum degree, mean degree, and estimated slope and R2 corresponding to universal consensus, non-cancerous consensus and cancerous consensus networks for selected values of the penalization parameter. Followed by details of the analysis…
Consensus network	Lambda	Density	Maximum degree	Mean degree	Slope	R2	Enrichment of specific GO terms	Evaluating excess overlap of evolutionarily constrained and functional gene sets among central nodes	Differences in centrality scores of general and tissue-specific transcription factors	Comparison of cancer and non-cancer specific networks	Heritability enrichment of network derived annotations using s-LDSC
Universal consensus	0.14	17320	82	6.34	-1.84	0.88	No	Yes	No	Not applicable	Yes
	0.16	10844	71	3.97	-1.9	0.9	No	Yes	No	Not applicable	Yes
	0.18	7087	58	2.59	-1.94	0.94	Yes	Yes	Yes	Not applicable	Yes
	0.2	4852	56	1.78	-1.92	0.96	No	Yes	No	Not applicable	Yes
Non-cancerous consensus	0.14	17476	87	6.06	-1.82	0.89	No	Yes	No	No	Yes
	0.16	11110	79	3.85	-1.87	0.91	No	Yes	No	Yes	Yes
	0.18	7355	63	2.55	-1.94	0.94	Yes	Yes	Yes	No	Yes
	0.2	5144	56	1.78	-1.98	0.95	No	Yes	No	No	Yes
Cancer consensus	0.2	14665	54	4.82	-2.09	0.89	No	Yes	Not applicable	No	Not applicable
	0.22	10482	53	3.45	-2.28	0.93	No	Yes	Not applicable	Yes	Not applicable
	0.24	7552	49	2.48	-2.24	0.96	Yes	Yes	Not applicable	No	Not applicable
	0.26	5360	46	1.76	-2.28	0.95	No	Yes	Not applicable	No	Not applicable
