## Supplemental Table V for "Aggregation of *recount3* RNA-seq data improves inference of consensus and tissue-specific gene co-expression networks"

### Sheet: Supp. Table V
Supp. Table V: Selection of penalization parameter Lambda for context-specific networks based on the scale-free criterion for degree distribution. The network density, maximum degree, mean degree, and estimated slope and R2 corresponding to context-specific networks that were used in analysis including enrichment of specific GO terms, replication of known PPI from SNAP, excess overlap of evolutio…
Context	Level of data aggregation	Lambda	Density	Maximum degree	Mean degree	Slope	R2	Enrichment of specific GO terms	Evaluating excess overlap of evolutionarily constrained and functional gene sets among central nodes	Differences in centrality scores of general and tissue-specific transcription factors
Blood	All samples	0.18	18153	76	4.65	-1.97	0.86	No	Yes	No
		0.2	13127	69	3.36	-1.98	0.88	No	Yes	No
		0.22	9661	58	2.48	-2.08	0.89	No	Yes	No
		0.24	7283	53	1.87	-2.09	0.91	Yes	Yes	Yes
		0.26	5636	44	1.44	-2.08	0.92	No	Yes	No
	GTEx samples	0.24	15935	48	4.08	-2.24	0.85	No	Not applicable	Not applicable
		0.26	11088	36	2.84	-2.32	0.88	No	Not applicable	Not applicable
		0.28	8068	32	2.07	-2.3	0.91	Yes	Not applicable	Not applicable
		0.3	6166	30	1.58	-2.32	0.92	No	Not applicable	Not applicable
		0.32	4778	28	1.22	-2.41	0.93	No	Not applicable	Not applicable
CNS	All samples	0.24	15336	63	3.44	-2.05	0.88	No	Yes	No
		0.26	11333	53	2.54	-2.02	0.92	No	Yes	No
		0.28	8430	50	1.89	-2.04	0.92	Yes	Yes	No
		0.3	6316	48	1.42	-2.13	0.93	No	Yes	Yes
		0.32	4783	45	1.07	-2.11	0.95	No	Yes	No
	GTEx samples	0.26	17087	106	3.83	-2.16	0.89	No	Not applicable	Not applicable
		0.28	13005	90	2.91	-2.15	0.9	No	Not applicable	Not applicable
		0.3	10019	73	2.25	-2.18	0.91	No	Not applicable	Not applicable
		0.32	7807	58	1.75	-2.2	0.92	Yes	Not applicable	Not applicable
		0.34	6114	51	1.37	-2.24	0.94	No	Not applicable	Not applicable
		0.36	4840	47	1.1	-2.26	0.95	No	Not applicable	Not applicable
Adipose	All samples	0.2	19218	54	3.98	-2.1	0.87	No	Yes	No
		0.22	13648	48	2.82	-2.22	0.9	No	Yes	No
		0.24	10029	42	2.07	-2.35	0.92	No	Yes	No
		0.26	7573	41	1.57	-2.36	0.94	Yes	Yes	Yes
		0.28	5937	41	1.23	-2.39	0.95	No	Yes	No
	GTEx samples	0.22	16837	81	3.48	-2.29	0.88	No	Not applicable	Not applicable
		0.24	12296	67	2.54	-2.36	0.9	No	Not applicable	Not applicable
		0.26	9262	55	1.92	-2.42	0.91	No	Not applicable	Not applicable
		0.28	7192	47	1.49	-2.44	0.92	Yes	Not applicable	Not applicable
		0.3	5735	44	1.19	-2.48	0.93	No	Not applicable	Not applicable
Liver	All samples	0.2	18003	105	4.4	-2.03	0.87	No	Yes	No
		0.22	12254	86	2.99	-2.13	0.9	No	Yes	No
		0.24	8697	60	2.12	-2.11	0.94	Yes	Yes	No
		0.26	6315	52	1.54	-2.19	0.95	No	Yes	Yes
		0.28	4729	49	1.15	-2.16	0.94	No	Yes	No
	GTEx samples	0.34	14994	72	3.66	-2.28	0.88	No	Not applicable	Not applicable
		0.36	10615	55	2.6	-2.29	0.91	No	Not applicable	Not applicable
		0.38	8027	50	1.96	-2.32	0.93	Yes	Not applicable	Not applicable
		0.4	6211	40	1.52	-2.39	0.94	No	Not applicable	Not applicable
		0.42	4978	36	1.22	-2.37	0.94	No	Not applicable	Not applicable
Lung	All samples	0.24	15355	50	3.5	-2.29	0.86	No	Yes	No
		0.26	11131	46	2.53	-2.37	0.88	No	Yes	No
		0.28	8313	39	1.89	-2.25	0.92	Yes	Yes	No
		0.3	6349	39	1.44	-2.38	0.93	No	Yes	Yes
		0.32	5026	39	1.14	-2.34	0.94	No	Yes	No
	GTEx samples	0.26	14016	46	3.2	-2.33	0.88	No	Not applicable	Not applicable
		0.28	9832	43	2.24	-2.34	0.89	No	Not applicable	Not applicable
		0.3	7304	36	1.67	-2.38	0.91	Yes	Not applicable	Not applicable
		0.32	5645	32	1.29	-2.45	0.9	No	Not applicable	Not applicable
Skin	All samples	0.22	14095	58	3.51	-2.05	0.92	No	Yes	No
		0.24	10117	50	2.52	-2.17	0.94	No	Yes	No
		0.26	7567	44	1.89	-2.22	0.94	Yes	Yes	Yes
		0.28	5837	41	1.45	-2.22	0.96	No	Yes	No
	GTEx samples	0.22	16839	63	4.2	-2.31	0.86	No	Not applicable	Not applicable
		0.24	11556	56	2.88	-2.35	0.9	No	Not applicable	Not applicable
		0.26	8452	50	2.1	-2.31	0.92	Yes	Not applicable	Not applicable
		0.28	6428	49	1.6	-2.38	0.95	No	Not applicable	Not applicable
		0.3	5083	43	1.27	-2.32	0.95	No	Not applicable	Not applicable
