## Supplemental Table VI for "Aggregation of *recount3* RNA-seq data improves inference of consensus and tissue-specific gene co-expression networks"

### Sheet: Supp. Table VI
Supp. Table VI: Details of GO terms that were tested for enrichment as a function of degree thresholds in consensus and context-specific networks
GO term	Pathway name	Expected context
GO:0000278	mitotic cell cycle	Consensus
GO:0051276	chromosome organization	Consensus
GO:0033043	regulation of organelle organization	Consensus
GO:0007017	microtubule-based process	Consensus
GO:0061640	cytoskeleton-dependent cytokinesis	Consensus
GO:0006974	cellular response to DNA damage stimulus	Consensus
GO:0099175	regulation of postsynapse organization	CNS
GO:0007411	axon guidance	CNS
GO:0007417	central nervous system development	CNS
GO:0007420	brain development	CNS
GO:0048854	brain morphogenesis	CNS
GO:0035284	brain segmentation	CNS
GO:0051610	serotonin uptake	CNS
GO:0090494	dopamine uptake	CNS
GO:0051932	synaptic transmission GABAergic	CNS
GO:0097154	GABAergic neuron differentiation	CNS
GO:0099536	synaptic signaling	CNS
GO:0001963	synaptic transmission dopaminergic	CNS
GO:0035249	synaptic transmission glutaminergic	CNS
GO:0043589	skin morphogenesis	Skin
GO:0043588	skin development	Skin
GO:0098773	skin epidermis development	Skin
GO:0061436	establishment of skin barrier	Skin
GO:1903232	melanosome assembly	Skin
GO:0097324	melanocyte migration	Skin
GO:0032963	collagen metabolic process	Skin
GO:0009411	response to UV	Skin
GO:0002521	leukocyte differentiation	Blood
GO:0030595	leukocyte chemotaxis	Blood
GO:0007596	blood coagulation	Blood
GO:0030168	platelet activation	Blood
GO:0042386	hemocyte differentiation	Blood
GO:0043249	erythrocyte maturation	Blood
GO:0034101	erythrocyte homeostasis	Blood
GO:0048821	erythrocyte development	Blood
GO:0050900	leukocyte migration	Blood
GO:0045321	leukocyte activation	Blood
GO:0030595	leukocyte chemotaxis	Blood
GO:0045087	innate immune response	Blood
GO:0060612	adipose tissue development	Adipose
GO:0070341	fat cell proliferation	Adipose
GO:1904606	fat cell apoptotic process	Adipose
GO:0060191	regulation of lipase activity	Adipose
GO:0015916	fatty-acyl-CoA transport	Adipose
GO:0006635	fatty acid beta-oxidation	Adipose
GO:0030497	fatty acid elongation	Adipose
GO:0015908	fatty acid transport	Adipose
GO:0033762	response to glucagon	Liver
GO:0072576	liver morphogenesis	Liver
GO:0001889	liver development	Liver
GO:0097421	liver regeneration	Liver
GO:0005977	glycogen metabolic process	Liver
GO:0070873	regulation of glycogen metabolic process	Liver
GO:0006641	triglyceride metabolic process	Liver
GO:0032868	response to insulin	Liver
GO:0006094	gluconeogenesis	Liver
GO:0032782	bile acid secretion	Liver
GO:0035622	intrahepatic bile duct development	Liver
GO:0060503	bud dilation involved in lung branching	Lung
GO:0060510	type II pneumocyte differentiation	Lung
GO:0060479	lung cell differentiation	Lung
GO:0015671	oxygen transport	Lung
GO:0060428	lung epithelium development	Lung
GO:0061145	lung smooth muscle development	Lung
GO:0061141	lung ciliated cell differentiation	Lung
GO:0014916	regulation of lung blood pressure	Lung
GO:0070254	mucus secretion	Lung
