## Supplemental Table VIII for "Aggregation of *recount3* RNA-seq data improves inference of consensus and tissue-specific gene co-expression networks"

### Sheet: Supp. Table VIII
Supp. Table VIII: List of general and tissue-specific transcription factors derived from Pierson. et. al, as well as randomly selected background genes used to evalute the differences in the centrality scores obtained from consensus and context-specific networks
Tissue	Transcription Factors	Transcription Factors (Ensembl)
Blood	BACH1, BCL6, CBFB, CREB5, E2F3, ELF1, ELF4, FLI1, FOXN3, GATA3, HBP1, HHEX, HLX, IFI16, IRF1, IRF7, IRF8, JUND, KLF2, KLF6, LEF1, MAFB, MYBL1, NFATC3, NFE2, NFIL3, NFKB1, NR3C1, PBX2, RARA, RBPJ, RCOR1, RUNX3, RXRA, SP110, SP3, SPI1, STAT1, STAT4, STAT6, TAL1, TBX21, TFEB, TP53, VEZF1, ZEB2, ZFP36L2, ZNF200, ZNF217, ZNF238, ZNF267, ZNF274	ENSG00000156273,ENSG00000113916,ENSG00000067955,ENSG00000146592,ENSG00000112242,ENSG00000120690,ENSG00000102034,ENSG00000151702,ENSG00000053254,ENSG00000107485,ENSG00000105856,ENSG00000152804,ENSG00000136630,ENSG00000163565,ENSG00000125347,ENSG00000185507,ENSG00000140968,ENSG00000130522,ENSG00000127528,ENSG00000067082,ENSG00000138795,ENSG00000204103,ENSG00000185697,ENSG00000072736,ENSG00000123405…
Lung	ATF3, ATF5, CUX1, ELF3, ELF4, EPAS1, ERG, ETS2, ETV5, FOS, FOSL2, FOXF1, FOXF2, FOXO3, GATA6, HES1, HEY1, HIF3A, HLX, HOXA5, ID1, ID3, IFI16, IRF1, IRF7, IRF8, JUN, JUND, KLF11, KLF13, KLF4, KLF6, KLF9, MAFB, MAFF, MEIS1, MEOX2, MXD4, NFIB, NFIC, NFIL3, NKX2-1, NR1H2, NR2F2, PLAGL1, RUNX3, SNAI2, SOX17, SOX4, SPI1, TBX2, TCF21, TCF7L2, TSC22D3, ZBTB16, ZFP36L2, ZNF22, ZNF395	ENSG00000162772,ENSG00000169136,ENSG00000257923,ENSG00000163435,ENSG00000102034,ENSG00000116016,ENSG00000157554,ENSG00000157557,ENSG00000244405,ENSG00000170345,ENSG00000075426,ENSG00000103241,ENSG00000137273,ENSG00000118689,ENSG00000141448,ENSG00000114315,ENSG00000164683,ENSG00000124440,ENSG00000136630,ENSG00000106004,ENSG00000125968,ENSG00000117318,ENSG00000163565,ENSG00000125347,ENSG00000185507…
Skin	BCL11A, GATA3, HES1, KLF4, KLF5, KLF6, TFAP2A, TFAP2C, TP63, TWIST1	ENSG00000119866,ENSG00000107485,ENSG00000114315,ENSG00000136826,ENSG00000102554,ENSG00000067082,ENSG00000137203,ENSG00000087510,ENSG00000073282,ENSG00000122691
Pancreas	ATF3, EGR1, ELF1, ELF3, ETS2, GRHL2, HOXB7, ID1, JUN, KLF5, KLF6, NR1I2, NR5A2, SOX9, ZKSCAN1, ZNF22	ENSG00000162772,ENSG00000120738,ENSG00000120690,ENSG00000163435,ENSG00000157557,ENSG00000083307,ENSG00000260027,ENSG00000125968,ENSG00000177606,ENSG00000102554,ENSG00000067082,ENSG00000144852,ENSG00000116833,ENSG00000125398,ENSG00000106261,ENSG00000165512
Cardiac	GATA4, GATA6, HIC2, ID1, ID3, IRF7, MEF2D, MLX, NKX2-5, NR1H2, NR2F2, RARA, SPIB, TCF21, TFEB, ZNF358, ZNF688	ENSG00000136574,ENSG00000141448,ENSG00000169635,ENSG00000125968,ENSG00000117318,ENSG00000185507,ENSG00000116604,ENSG00000108788,ENSG00000183072,ENSG00000131408,ENSG00000185551,ENSG00000131759,ENSG00000269404,ENSG00000118526,ENSG00000112561,ENSG00000198816,ENSG00000229809
Muscle	BCL6, CSDA, NEUROD2, NFIC, NR4A3, ZBTB16, ZNF7	ENSG00000113916,ENSG00000060138,ENSG00000171532,ENSG00000141905,ENSG00000119508,ENSG00000109906,ENSG00000147789
Central Nervous System	ARNT2, ASCL1, ATF2, BCL11A, CAMTA1, CREB3, CUX2, DEAF1, EGR3, EMX2, ETS2, ETV1, ETV5, FOXG1, HEY1, HIC2, HIVEP2, HLF, LHX2, LHX6, MAFB, MEF2A, MEF2C, MEIS2, MLLT3, MYCN, MYT1L, NEUROD2, NFIB, NPAS2, NR2F1, NR3C2, OLIG2, PKNOX2, PRDM2, SALL2, SATB2, SOX10, SOX12, SOX4, SOX9, TCF4, TCFL5, THRA, ZBTB16, ZEB2, ZIC1, ZNF22, ZNF238, ZNF365, ZNF423	ENSG00000172379,ENSG00000139352,ENSG00000115966,ENSG00000119866,ENSG00000171735,ENSG00000107175,ENSG00000111249,ENSG00000177030,ENSG00000179388,ENSG00000170370,ENSG00000157557,ENSG00000006468,ENSG00000244405,ENSG00000176165,ENSG00000164683,ENSG00000169635,ENSG00000010818,ENSG00000108924,ENSG00000106689,ENSG00000106852,ENSG00000204103,ENSG00000068305,ENSG00000081189,ENSG00000134138,ENSG00000171843…
General Transcription Factors	ARNTL, BMP2, CAMTA2, CASZ1, CEBPB, CIC, CLOCK, CREBZF, CXXC1, DDIT3, ELK1, ERF, ESRRA, ETV7, FOXJ1, FOXJ2, FOXO4, GLI2, GLI3, HOXB3, HOXC4, HSF2, HSF4, ID2, IKZF1, IRF9, JUNB, KLF12, MAZ, MGA, MLXIPL, MNT, MYBL2, MYC, MYT1, NFATC4, NFE2L1, NFE2L2, NFYB, NKRF, NR1D1, ONECUT2, PATZ1, PAX5, PHB2, PITX2, POU2F2, POU6F1, PPARA, PRRX2, SMAD1, SMAD5, SNAI1, SRF, TBX1, TCF20, TCF25, TCF3, TCF7L1, TFAP4, …	ENSG00000133794,ENSG00000125845,ENSG00000108509,ENSG00000130940,ENSG00000172216,ENSG00000079432,ENSG00000134852,ENSG00000137504,ENSG00000154832,ENSG00000175197,ENSG00000126767,ENSG00000120705,ENSG00000173153,ENSG00000010030,ENSG00000129654,ENSG00000065970,ENSG00000184481,ENSG00000074047,ENSG00000106571,ENSG00000120093,ENSG00000198353,ENSG00000025156,ENSG00000102878,ENSG00000115738,ENSG00000185811…
Randomly selected non-Transcription Factors	WRAP73, ZBTB48, GPR157, RPL11, ZNF644, DBT, BCAS2, ZNF697, SUCO, RGS16, RGS2, PIK3C2B, SLC41A1, VASH2, TTC13, COMTD1, PPIF, LRRC27, RHOG, C11orf84, PLCB3, SART1, SLC36A4, NFRKB, PRDM10, WNK1, BORCS5, KIAA1551, RND1, METAP2, HCFC2, ALKBH2, HSPH1, LCP1, NGDN, SCFD1, NUBPL, EIF5, WDR76, MYO5A, STOML1, ANPEP, IGF1R, SLC9A3R2, PRR14, WWP2, SF3B3, CWC25, UTP18, PPM1D, IMPACT, MBD1, FSTL3, MKNK2, PEX11G…	ENSG00000120694, ENSG00000175467, ENSG00000235173, ENSG00000170836, ENSG00000148384, ENSG00000151413, ENSG00000085662, ENSG00000099875, ENSG00000122482, ENSG00000048140, ENSG00000144659, ENSG00000050748, ENSG00000143643, ENSG00000111142, ENSG00000143067, ENSG00000140443, ENSG00000152413, ENSG00000067221, ENSG00000180758, ENSG00000170325, ENSG00000165644, ENSG00000177105, ENSG00000143333, ENSG0000…
