## Supplemental Table IX for "Aggregation of *recount3* RNA-seq data improves inference of consensus and tissue-specific gene co-expression networks"

### Sheet: Supp. Table IX
Supp. Table IX: Hub genes that are shared and distinct between non-cancer consensus network with 11,110 edges (λ = 0.16) and the cancer consensus network with 10,482 edges (λ = 0.22)
Common hubs	Cancer-specific hubs	Non-cancer specific hubs
C1orf159	KLHL17	SKI
SDF4	ATAD3B	RERE
B3GALT6	SSU72	HNRNPR
UBE2J2	NADK	SRSF10
CPTP	PANK4	SRRM1
AURKAIP1	KIAA2013	PUM1
CCNL2	MFN2	THRAP3
ATAD3A	E2F2	CITED4
VPS13D	STIL	CMPK1
UQCRHL	ORC1	USP24
RPL11	NDC1	MIER1
SYF2	USP1	FUBP1
SFPQ	LRRC40	DNTTIP2
CDCA8	CDC7	SARS
CDC20	STXBP3	TRIM33
NASP	PSRC1	CSDE1
UQCRH	FAM72C	SF3B4
MYSM1	FAM72D	ANP32E
SERBP1	CKS1B	MRPS21
SRSF11	KIAA0907	RPRD2
PRPF38B	IQGAP3	GATAD2B
RPS27	UBE2T	SSR2
CLK2	NEK2	CCT3
POU2F1	INTS7	ZBTB37
PRRC2C	DTL	RC3H1
CEP350	IARS2	DHX9
KIF14	LIN9	MDM4
CENPF	URB2	ATF3
EPRS	FH	SRP9
ZNF692	EXO1	PARP1
RBM17	MCM10	GUK1
ZWINT	SEPHS1	TOMM20
CDK1	AGAP6	ATP5C1
DDX21	DNA2	UPF2
COMTD1	DDX50	ZMIZ1
RPS24	VPS26A	LCOR
KIF20B	SUPV3L1	SCD
BTAF1	VDAC2	TIAL1
KIF11	POLR3A	PGGHG
CEP55	NOC3L	PHRF1
PPRC1	ALDH18A1	IPO7
NOLC1	MMS19	CTR9
GBF1	SEC23IP	USP47
PDCD11	CAPRIN1	LIN7C
SMC3	FAM111B	GANAB
MKI67	INCENP	UBXN1
NAT10	MARK2	NXF1
CKAP5	MEN1	STIP1
AHNAK	POLA2	FKBP2
CDCA5	SCYL1	SF1
PCNX3	MAP3K11	LTBP3
CCDC85B	RELA	DRAP1
SART1	C12orf4	CDK2AP2
CREBZF	RAD51AP1	NDUFV1
H2AFX	MLF2	UNC93B1
WNK1	FOXJ2	SPCS2
NOP2	LETMD1	FAM76B
USP5	ESPL1	DDX10
ATN1	TIMELESS	GOLT1B
PFDN5	NEMP1	ETNK1
HNRNPA1	E2F7	DDX23
RPL41	UNG	ATP5B
UTP20	ATP2A2	PTGES3
GCN1	NAA25	XPOT
RPLP0	CAMKK2	CCT2
SETD1B	MLXIP	NDUFA12
RSRC2	KNTC1	METAP2
NCOR2	DHX37	RAN
SFSWAP	DDX51	ULK1
FBRSL1	NOC4L	ATP5EP2
MRPL57	POLE	POMP
PABPC3	ANKLE2	HSPH1
HMGB1	MPHOSPH8	MZT1
AKAP11	XPO4	HECTD1
ZC3H13	SAP18	SPTSSA
COMMD6	SKA3	TMX1
DNAJC3	ZDHHC20	ARID4A
ARGLU1	CENPJ	TMED10
SUPT16H	BRCA2	SEL1L
CHD8	PDS5B	RTF1
DLGAP5	RFC3	RSL24D1
SRSF5	GPALPP1	ZNF609
NDUFB1	GTF2F2	ANP32A
C14orf2	SUCLA2	SEC11A
HERC2	VPS36	SELENOS
GOLGA8A	CKAP2	METRN
GOLGA8B	SUGT1	NDUFB10
KNL1	TM9SF2	ECI1
NUSAP1	TPP2	UQCRC2
ZNF106	ABHD13	NDUFAB1
MFAP1	ANKRD10	GTF3C1
CCNB2	CDC16	TAOK2
VPS13C	UPF3A	FBRS
RPLP1	FANCM	HERPUD1
COX5A	MIS18BP1	GLG1
MESDC1	POLE2	ZFPM1
LUC7L	CDKN3	CYBA
METTL26	WDHD1	APRT
RHOT2	SOCS4	NUFIP2
MRPS34	AQR	AATF
NUBP2	KNSTRN	ACACA
CREBBP	WDR76	MRPL45
RSL1D1	PIF1	CDK12
RBBP6	BLM	SP2
AARS	AXIN1	ATP5G1
SF3B3	MRPL28	SLC35B1
ZC3H18	C16orf91	DYNLL2
ZZEF1	ZNF213	MED13
PSMB6	DNAJA3	NDUFAF8
POLR2A	MGRN1	FAAP100
AURKB	USP7	DUS1L
PFAS	CLEC16A	FASN
WSB1	SHCBP1	ROCK1
PSMB3	ORC6	EPG5
RPL19	RFWD3	CXXC1
MED1	CDT1	NARS
TOP2A	ELAC2	SEC11C
RPL27	CDC6	LMAN1
KIF18B	C17orf53	MIDN
BIRC5	GPATCH8	ZBTB7A
NDC80	DBF4B	SAFB2
POLRMT	NACA2	SAFB
RNF126	BRIP1	MLLT1
MED16	INTS2	XAB2
SBNO2	NOL11	ZNF414
ATP5D	KPNA2	ILF3
RPS15	TK1	QTRT1
ABHD17A	METTL4	TRMT1
CSNK1G2	MYL12B	CCDC130
AP3D1	CEP192	PRKACA
NFIC	MBD1	KLF2
DOHH	SKA1	CCDC124
PIP5K1C	CDC34	UPF1
PIAS4	WDR18	ATP13A1
MAP2K2	GPX4	LSM14A
GTF2F1	C19orf24	PAF1
UBL5	MEX3D	RPS16
TYK2	TCF3	SUPT5H
C19orf43	SGTA	ARHGEF1
NDUFB7	THOP1	MEGF8
BRD4	NCLN	KDELR1
JUND	UHRF1	CLEC11A
C19orf60	PIN1	NBAS
RBM42	GATAD2A	DDX1
COX6B1	HAUS5	SF3B6
SDHAF1	WDR62	ASXL2
EIF3K	CAPNS1	SRSF7
SAMD4B	PSMD8	COX7A2L
RPS19	PAK4	C1D
CIC	TIMM50	GFPT1
CLPTM1	CCDC97	SNRPG
CLASRP	ZNF574	CCT7
IRF2BP1	DHX34	ALMS1
TMEM160	BAX	DBI
ZC3H4	NOSIP	UGGT1
CCDC9	NR1H2	RRBP1
INAFM1	TSEN34	SOGA1
SNRNP70	TMEM238	RALGAPB
SCAF1	ZNF324B	CHD6
JOSD2	TRIM28	SRSF6
CTU1	UBE2M	OGFR
PPP1R12C	MSH2	ARFGAP1
HSPBP1	PTCD3	PPDPF
UBE2S	CIAO1	HELZ2
ZNF579	POLR1B	PRPF6
ZNF865	DDX18	HSPA13
ZNF787	MCM6	CCT8
ZNF444	SPC25	SCAF4
RPS5	TLK1	ZDHHC8
ZBTB45	DYNC1I2	DGCR6L
RPS7	HAT1	XBP1
RRM2	CDCA7	PRR14L
TMEM214	CWC22	MYH9
CAD	BARD1	EIF3D
PPM1G	DTYMK	TNRC6B
WDR43	CENPB	ST13
LRPPRC	TMEM230	RBX1
MPHOSPH10	TRMT6	C22orf46
POLR1A	MCM8	TCF20
SNRNP200	GINS1	STT3B
NCAPH	E2F1	SMARCC1
COX5B	DSN1	MAP4
RANBP2	MYBL2	UQCRC1
BUB1	PABPC1L	MANF
ANAPC1	AURKA	USF3
PPIG	CSTF1	TMEM39A
CIR1	PSMA7	NDUFB4
ZC3H15	GID8	PARP14
SF3B1	CDC45	XRN1
CLK1	HMGXB4	SLC33A1
XRCC5	MCM5	SSR3
GMPPA	TXN2	FXR1
TRIP12	GGA1	PSMD2
NCL	TOMM22	TRA2B
COPS9	ATF4	ACAP2
MRPS26	CENPM	TMEM175
PCNA	MCAT	LYAR
ESF1	NUP50	MRFAP1
TPX2	CDPF1	DHX15
UBE2C	TRMU	FRYL
RPS21	BRD1	YTHDC1
YDJC	ZBED4	UTP3
SDF2L1	PLXNB2	CCNI
UQCR10	NCAPH2	DNAJB14
RPS19BP1	ARSA	GAR1
XRCC6	SCAP	SCOC
GTSE1	CDC25A	CLPTM1L
TUBGCP6	USP19	NDUFS6
LMF2	TRAIP	ICE1
RPL14	POC1A	NDUFS4
KIF15	TKT	CWC27
PTPN23	CMSS1	PRRC1
RPL29	NIT2	AFF4
PCNP	TFG	UBE2B
RPL24	TRMT10C	KDM3B
POLQ	KIAA1524	HSPA9
GOLGB1	UMPS	LARP1
CCDC14	PIK3R4	CCNG1
ZNF148	MRPL3	LMAN2
RPN1	DNAJC13	TMED9
COPG1	TOPBP1	PRPF4B
EIF4G1	SLC25A36	DEK
NCBP2-AS2	ECT2	LEMD2
RPL35A	NDUFB5	DNPH1
GAK	POLR2H	HSP90AB1
HTT	SENP5	DST
HNRNPDL	PIGG	AKIRIN2
CENPE	MAEA	CASP8AP2
RPL34	SLBP	NUS1
OSTC	TACC3	SF3B5
SEC24D	LETM1	IGF2R
KIAA1109	NSD2	PSMB1
PLK4	C4orf48	EIF3B
HMGB2	ADD1	BRAT1
TARS	MND1	ZNF316
RPL37	SAP30	PHF14
CCNB1	NEIL3	TMEM106B
BDP1	WDR70	TRA2A
BTF3	ZNF131	OGDH
TBCA	DEPDC1B	ZMIZ2
DMXL1	CENPK	PPIA
LMNB1	PPWD1	SEC61G
HINT1	CENPH	CCT6A
RPS14	KIF4B	BAZ1B
PTTG1	SPDL1	MDH2
NPM1	HSPA1A	SRRT
PRR7	HSPA1B	FIS1
FAM193B	BYSL	NDUFA5
HNRNPH1	SENP6	HIPK2
ABCF1	ORC3	FASTK
PRRC2A	MMS22L	TMUB1
VARS	CENPW	ABCF2
RPL10A	RPS12	KAT6A
COX7A2	MTFR2	CEBPD
TTK	LSM5	TRAM1
INTS1	EIF4H	FAM91A1
NDUFA4	RFC2	SQLE
TOMM7	ASNS	GPAA1
AKAP9	EZH2	CYC1
SEM1	XRCC2	MROH1
GIGYF1	UBE3C	MFSD3
NUP205	NCAPG2	CLTA
UBN2	ESYT2	PTAR1
PDIA4	ERI1	HSPA5
KMT2C	XPO7	C9orf16
PCM1	REEP4	SET
PRKDC	KCTD9	SETX
LYPLA1	CDCA2	SURF4
RPL7	ESCO2	SNAPC4
VPS13B	PBK	EDF1
COX6C	SPIDR	FBXW5
POLR2K	MCM4	C9orf142
EIF3E	UBE2V2	ANAPC2
PLEC	PCMTD1	SLC25A6
DNAJA1	RB1CC1	AKAP17A
NOL6	MRPL15	LAS1L
VCP	IMPAD1	PBDC1
MELK	RAB2A	ATRX
IARS	ARMC1	MAGT1
ANP32B	VCPIP1	HTATSF1
SEC61B	TERF1	FLNA
ERP44	ELOC
RNF20	KIAA1429
RPL12	YWHAZ
MRPL41	ZNF706
EIF2S3	OXR1
UBA1	EMC2
FAM156B	EBAG9
HUWE1	TAF2
MED12	DSCC1
NONO	SMU1
OGT	CHMP5
RPS4X	NFX1
COX7B	DCAF12
UPF3B	RPP25L
HCFC1	DCTN3
	SIGMAR1
	FANCG
	STOML2
	POLR1E
	CKS2
	ZNF367
	NCBP1
	SMC2
	ZRSR2
	DDX3X
	KDM5C
	PHF8
	GNL3L
	ZMYM3
	ERCC6L
	CENPI
