## Supplemental Table X for "Aggregation of *recount3* RNA-seq data improves inference of consensus and tissue-specific gene co-expression networks"

### Sheet: Supp. Table X
Supp. Table X: Hub genes selected to describe each factor such that, the loading of the gene on the factor was in the 80th percentile, and the minimum difference between the weight of the gene on the selected factor and all other factors is >= 5e-5
Factor 1	Factor 2	Factor 3	Factor 4	Factor 5	Factor 6	Factor 7	Factor 8
E2F2	PADI1	IQGAP3	C1QA	LCK	SARS	PGD	IFI6
PPRC1	PADI4	FCER1G	C1QC	SELL	DDB2	CDCA8	LAPTM5
SHCBP1	AMY2A	NEK2	C1QB	MS4A2	DHCR7	CDC20	HEYL
UHRF1	FLG2	EXO1	RUNX3	CD6	XPOT	GBP1	JUN
C19orf43	LOR	ARL5B	CD53	CD3E	RPS27L	GBP4	IFI44
C19orf60	S100A14	ZBTB16	CIART	ST14	GPT2	HIST2H2BE	CD2
TRIB3	FCRL1	ARL1	S100A12	NFE2	AARS	ADAR	ADAMTS4
AURKA	SLAMF6	DNAJC3	S100A8	DCN	MVD	FCRL2	ATF3
WDR1	CACNA1S	IKZF3	MNDA	CNN1	ACACA	FCRLA	IFIT3
NEIL3	PKP1	NDC80	MPZ	CD8A	FASN	SH2D1B	MS4A3
BTF3	C1orf186	SKA1	FCGR3B	NR4A2	FUT1	CD247	STIP1
HSPA9	ACTA1	FOSB	NCF2	TFF3	MYH9	SELP	CCDC85B
NPM1	ANXA8	PPP1R15A	PTPRC	CENPM	ADM2	KIF14	SLCO2B1
HIST1H2BC	SORCS1	ZAP70	ACTN2	DEPDC1B	ZMAT3	CENPF	EIF2S3L
HIST1H2BJ	HBD	UBE2C	FH	PTTG1	SPATA18	TRIM58	PFDN5
KMT2C	CD3D	RPL14	MRC1	PDLIM7	ELOVL6	CDK1	RPL41
ESCO2	GPD1	MANF	ARID5B	HIST1H2BG	TARS	IFIT1B	RPLP0
EIF3E	KRT5	NFKBIZ	CDHR1	TREM1	CDKN1A	IFIT1	FOS
HSPA5	KRT78	COPG1	RBP4	THEMIS	SEM1	KIF11	SERPINA1
AURKAIP1	MYL2	LAP3	FFAR4	EPB41L4B	INSIG1	CEP55	RPLP1
SRSF11	AACS	HIST1H2BD	GPAM	INA	SQLE	NFKB2	NLRC5
ZNF692	GLT1D1	HIST1H2AE	ECHS1	E2F7	PSAT1	MKI67	RPL19
BTAF1	HDC	ETV7	LYVE1	HERPUD1	EDA2R	IRF7	RPL27
ARCN1	MYLPF	TTK	SPI1	RASAL3	SRP9	TRIM21	SOCS3
BRCA2	SERPINB5	ME1	MS4A6A	CDK15	GOLGA8A	UBE2L6	MIDN
ARGLU1	SBSN	C8orf4	MS4A4A	POC1A	NCAPH	MS4A1	RPS15
MRPS34	CKM	TEK	LGALS12	SEC24D	PLXNB1	CDCA5	JUND
NUBP2	MYBPC2	KLF9	FOLR2	PLK4	PCNP	CD3G	ZFP36
ATP5D	FCAR	FBP1	SLC2A3	SCGN	GOLGB1	SORL1	RPS16
WDR62	CAPN14	KLF4	C3AR1	HIST1H1C	CENPE	KLRD1	RPS19
IRF2BP1	POTEE	NRARP	RERGL	BTN3A3	HMGCR	ESPL1	FPR1
SCAF1	XIRP2	EBP	GRASP	BHLHA15	HIST1H4E	STAT2	RPS5
SNRNP200	MB	TSC22D3	ATP5B	AKR1B10	HIST1H2BH	OAS3	RPS7
TRIP12	PROK2	ERRFI1	LCP1	XBP1	HIST1H4H	OAS2	RHOB
ARFGAP1	TMPRSS11B	CCDC17	RNASE6	HIST1H2BF	GIGYF1	OASL	FOSL2
YDJC	GFRA3	WDR63	CTSG	HIST1H2AI	CALU	PHF11	GORASP2
TUBGCP6	FLT4	PIFO	FBLN5	FAM46C	TRAM1	COMMD6	RPS21
EIF4G1	RAB44	C1orf162	NDUFB1	VSIG2	NOL9	GZMH	EEF1A2
TACC3	TREML2	SPRR2D	IFI27	TNFRSF17	VPS13D	GZMB	CH507-42P11.8
KIAA1109	COL28A1	SSR2	C2CD4B	ERG	SESN2	NFKBIA	SIK1
HIST1H2BK	LMOD2	HSD17B7	COX5A	LMNB1	USP1	DLGAP5	CSRNP1
PRKDC	XKR4	KLF6	SEC11A	RAB25	CTH	KNL1	RPL24
SFPQ	WAS	ALOX5	PLIN1	SLAMF7	HIST2H3D	NUSAP1	RPL35A
STIL	PLP1	TALDO1	SLC9A3R2	SORBS1	EPRS	AURKB	C4orf48
ORC1	SPRR3	CREBZF	MEFV	KRT19	SCD	CCL5	CXCL8
MYSM1	A2ML1	C11orf70	UQCRC2	AP1M2	BNIP3	TOP2A	RPL34
PRPF38B	RHCG	TRIM29	ITGAM	MEI1	LDHA	DHX58	MSMO1
PHGDH	GKN2	GOLT1B	ITGAX	CCL28	CKAP5	IFI35	EGR1
FAM72D	CPLX2	ALOX5AP	CDH5	SPDEF	INCENP	KIF18B	HBEGF
HIST2H2AA3	HIST2H2AA4	GPX2	TUSC5	ESRP1	ATN1	TBX21	CSF1R
UHMK1	COMTD1	TMED10	BCL6B	FLNA	INHBE	MPO	RPS14
KIF20B	KRT1	HYDIN	CCL2	FCRL5	TRIAP1	CD300E	DUSP1
NOLC1	PIGR	CFAP52	CD300LG	CLEC4D	NCOR2	TK1	RPL10A
GBF1	SCN3B	TTC25	SLC4A1	SEL1L	SLC7A1	BIRC5	FKBP5
PDCD11	ZFPM1	PTRF	CD300LB	ITIH3	PCK2	MATK	HSP90AB1
SF1	SLC13A2	SLC35B1	CIDEA	TIE1	GMFB	S1PR5	DEFA4
H2AFX	DOHH	LMAN1	CDH19	CLEC14A	CHAC1	KLF1	CEBPD
NOP2	TGM3	LYPD3	ABHD17A	ST6GALNAC1	AEN	CLEC17A	ZFAND5
POLE	CPA2	KCNK3	CD209	JPH2	POLR2A	BST2	IARS
AKAP11	GRIK3	TMEM214	TYROBP	CYYR1	NUFIP2	FAM129C	LCN2
ZC3H13	CPT1A	GFPT1	LGALS7	TLR10	KPNA2	CEACAM3	PUDP
HECTD1	KLK11	DNAH6	LGALS7B	NCS1	FDXR	CD79A	PNPLA4
MIS18BP1	IL18RAP	MARCO	CEACAM8	CNR2	BRD4	TMEM160	EIF2S3
CDKN3	ZNF831	SPC25	RASIP1	GUCA2B	ZNF829	C5AR1	DDX3X
MFAP1	SLC25A20	GMPPA	CTU1	GUCA2A	BAX	NKG7	KDM6A
VPS13C	RASGEF1C	HSPA13	FPR2	PCSK9	CAD	ZNF865	KDM5C
DBF4B	SCML4	SDF2L1	FPR3	CLCA1	SNRPG	RRM2	RPS4X
MED13	GPR34	RAB36	LILRB3	EPS8L3	KDM3A	BUB1	COX7B
RNF126	S1PR1	PPARG	LILRB5	FAM72C	RANBP2	IL1RN	BTG2
NCLN	MAL	CDHR4	ZNF579	GPA33	INSIG2	DBI	ARMC3
SAFB	KCNQ2	CD96	ZNF787	LAX1	CLK1	NMI	SRGN
RBM42	CTRC	TMEM39A	ACTG2	FCMR	EIF2S2	IFIH1	AVPI1
COX6B1	CELA3B	HGD	COX5B	MIXL1	ATF4	SIGLEC1	SMC3
RELB	CELA3A	PCOLCE2	MALL	TUBAL3	ECT2	TPX2	FOSL1
UBE2S	PNLIPRP1	TP63	CXCR2	CLRN3	BDP1	ZBP1	BIRC3
MCM6	PLA2G1B	SRP72	CXCR1	PKP3	DEK	HELZ2	ZFP36L1
PCNA	PHGR1	USO1	SLC11A1	CDHR5	HIST1H4B	MX2	CEP170B
E2F1	CTRB2	CXCL11	SLC19A3	CD5	HIST1H3B	USP18	RASD1
CBS	CTRB1	OSTC	HSPA12B	RARRES3	HIST1H1E	APOL1	PECAM1
C21orf58	PIRT	LARP1B	CST7	POU2F3	HIST1H4F	KIF15	NDUFB7
MCM5	CEACAM7	PRRC1	ID1	TMEM45B	HIST1H3G	SHISA5	ZFP36L2
PTPN23	TNNT1	FOXI1	MYBL2	TSPAN8	HIST1H2BI	RPL29	NCL
RPN1	TMPRSS2	TMED9	SNAI1	CDX2	HIST1H2AH	PARP14	MAFF
SLBP	CPB1	HIST1H2AC	SOX18	TPSAB1	HIST1H2BL	GATA2	DZIP3
NSD2	CXorf36	TOMM7	ADAMTS1	RSL1D1	HIST1H2AJ	PLSCR1	HES1
HMGB2	SFN	GPNMB	CLDN5	ZG16	HIST1H3I	HERC6	CXCL3
DMXL1	CLDN19	CPA4	RAC2	ACAP1	HIST1H4L	HERC5	SCAMP1
CASP8AP2	CRNN	PBK	CARD10	TMIGD1	HIST1H2BO	DDX60	PRR7
INTS1	C1orf61	FABP4	TEF	PRR15L	PRRC2A	DDX60L	HLA-E
ZNF316	RXRG	TRIB1	TOB2	LLGL2	ASCC3	IL7R	RPS12
CCT6A	MYOG	PLIN2	CIDEC	MISP	BAZ1B	RPL37	CYCS
SRRT	CTSE	DNAI1	UQCRC1	TJP3	ASNS	CMTR1	DGKI
NCAPG2	MUC5AC	CTSL	CPA3	LGALS4	EIF4EBP1	COX7A2	STS
KAT6A	CAT	ALG2	RTP4	FCGBP	LYPLA1	SAMD9	TRAPPC2
ZNF367	MYBPC3	SURF4	NCBP2-AS2	CBLC	RRM2B	SAMD9L	GEMIN8
SMC2	GIF	MAGT1	CXCL1	FAM83E	PLEC	PRKAR2B	RLF
OGT	CD4	COL5A2	CXCL2	EPCAM	SETX	PARP12	NASP
ATRX	KRT85	SLC5A1	ACSL1	SH2D6	SSNA1	PDIA4	ANP32E
HCFC1	KRT6A	SEC61G	NDUFS6	FABP1	PGK1	CDCA2	PPFIA4
UQCRHL	KRT2	PIM2	GZMA	FEV	RBX1	CA1	EGLN1
DDX21	KRT4	TGM1	CD14	ANO7	HINT1	DDX58	KIF5B
GCN1	MYF6	CCDC80	F13A1	SIRPG	G0S2	MELK	CCDC34
FBRSL1	PDX1	ADAMTS2	AIF1	GINS1	NNMT	EIF1AX	SART1
HERC2	ATP4B	NCOA7	BCKDHB	APOL3	FBN1	HUWE1	PPIG
LUC7L	MYH6	NFIL3	FOXO3	EIF3D	WSB1	PRRC2C	CIR1
ORC6	SERPINA12	SERPINF1	VNN3	EAF2	COL1A1	PTGS2	SLC25A36
POLQ	PDILT		MYCT1	MUC13	MEX3D	MCM10	AFF4
DNAJB14	TCAP		RAPGEF5	KLHL6	PPM1G	BATF2	AKAP9
RAD51AP1	KRTAP3-1		COL1A2	ATOH1	COL6A3	TRIM69	ANP32B
TIMELESS	KRTAP1-3		TMUB1	SYNPO2	COPS9	PML	EDF1
KIAA1524	CACNG1		DEFA1	F2RL1	DST	MESDC1	TLR7
CCT2	DSG3		DEFA1B	CDX1	TMEM106B	RHOT2	CXorf38
SETD1B	ATP4A		DEFA3	HMP19	CLDN4	SEC11C	ZDHHC18
KNTC1	KLK13		MSR1	IRF4	CALD1	SNRNP70	RGS2
SUPT16H	REG1A		COL22A1	SLC17A4	RSPO1	IL1B	CD46
BLM	POTEF		SLURP1	LTB	ITGA8	APOL6	GUK1
EIF3K	TFF2		CYC1	SLC44A4	DUSP8	PIM3	ADM
DUS1L	KLHL40		RPL12	MEP1A	LUM	CCNB1	MMP8
HTT	TNNC1		EGFL7	UBE2J1	FN1	FAM193B	ETS1
CLASRP	SLC34A2		CYBB	PRDM1	CREB5	HNRNPH1	TFDP1
	UGT2A3		PFKFB1	RFX6	SOX17	CD83	TNFAIP2
	SLC6A19		VSIG4	SLC35F1	GPM6B	HIST1H3H	TLE3
	SNCB		AIFM1	AGR2	WNK1	FBXW5	MYL4
	MUC21		TXNRD1	HEPACAM2	MZT1	ZRSR2	GYPC
	GRM4		CSF3	MOGAT3	FOXF1	IFI16	PLAGL2
	TRDN		FFAR2	SLC26A3	C3	CEP350	OSBP2
	CPA1		RPL7	KCNH2	COL8A1	ZWINT	AFF1
	VSIG1		MRPL41	NUGGC	FERMT2	TRIM5	NDUFA4
	CHRNA1		PDE3B	CDH17	WDHD1	CCDC88B	RGS16
	TNNC2		B2M	TPM2	FOXA2	SCAF11	FAM213A
	HFE2		NDUFAB1	GDA	HNF4A	ISG20	MGST1
	DUSP13		CALB2	NSDHL	APOA2	CREBBP	HCLS1
	RPL3L		AOC3	CLDN18	NLGN4X	FBRS	MECOM
	SMYD1		C1D	HPGDS	AP1S2	CDT1	ADGRF5
	APOBEC2		CCR1	FAM177B	AMMECR1	ROCK1	ID3
	CSRP3		KLB	MS4A8	HAX1	TYK2	UQCRH
	MYL3		PDK4	MS4A10	CKAP2	ARHGEF1	SERPINH1
	IL2RG		LEP	MEP1B	KNSTRN	PNPT1	BICDL1
			SDHB	AOX1	NARS	LMF2	ZNF331
			S100A9	ALPI	CEBPG	CDC25A	SEMA4C
			NDUFS2	UBASH3A	TMEM167A	XRN1	LRP2
			IER5	FLJ22763	PSPH	TNFSF10	JOSD1
			DHTKD1	RBP2	POLA1	FRYL	PRMT9
			OTUD1	CPNE5	RERE	MZB1	HR
			GOT1	FHL1	EIF4G3	NT5C3A	NR4A3
			PSMC3		HNRNPR	MCM4	CD99
			GLYAT		EPS15	CHMP5	SLC2A5
			NDUFV1		KIAA0907	PTAR1	CLIC4
			DLL4		LAMC1	TDRD7	FAM183A
			ETFA		NUCKS1	TGFBR3	ATP1A2
			PEX11A		TM9SF3	RPS27	HSPA6
			NDUFB10		LCOR	SH2D2A	NEK7
			PSMB6		QSER1	PEAR1	CDK18
			ATP5G1		SOX5	PYHIN1	CD34
			NOTCH3		DDX23	FCRL6	TP53BP2
			HADHA		HMGB1	FAM129A	OPALIN
			SUCLG1		PSMA3	SLC45A3	PIK3AP1
			PCK1		GOLGA8B	IFIT5	PLEKHB1
			S100B		MAP2K2	NEURL1	ADIPOR2
			CLDN1		ILF3	SERPING1	VWF
			BDH1		SUPT5H	DRAP1	CD9
			AASS		MEGF8	UNC93B1	METTL7A
			GIMAP6		TOMM40	CASP4	BIN2
			DECR1		TRIM28	ESAM	SELPLG
			ABRA		ALMS1	ACRBP	GLTP
			ASPN		XRCC5	KLRF1	FAM124A
			SVEP1		INPP5D	YBX3	RNASE1
					EOMES	TRAFD1	FA2H
					EPM2AIP1	CMTM5	TEKT1
					DCP2	C14orf2	GADD45B
					STC2	LTK	ZNF414
					RNF44	ADGRG1	LSR
					DBN1	IRF8	HAMP
					ABCF1	PIK3R6	PPP1R14A
					IGF2R	FLOT2	ATP1A3
					BBS9	CCR7	SIGLEC9
					SNAPC4	ITGA2B	ZNF444
					PRDX4	MMD	MAP3K19
					KLHL15	CD79B	ERMN
					TCEAL8	RHBDF2	DOCK10
					FAM199X	SLC14A1	RASSF2
					RBM41	ZCCHC2	TP53INP2
					PRPS1	CDC34	MLC1
					PSMD10	SBNO2	SHANK3
					NXT2	FCER2	MAP4
					STK26	LYL1	CAMKV
					PHF6	LTBP1	FRMD4B
					PRRX1	QPCT	CD86
					SLC5A12	BCL11A	NUDT16
					SPAG4	C2orf88	ABCG2
					HIST1H2AG	ITM2C	SLC1A3
					COL12A1	NMUR1	FYB
					RSPO3	MYL9	CD74
					PSMA5	BID	MOG
					RC3H1	VPREB3	HLA-DRA
					ANKRD1	APOL2	PLN
					ADAM12	IL2RB	ADGB
					SOX21	CYTH4	QKI
					OTX2	GRAP2	IKZF1
					DLK1	NFAM1	PODXL
					ITGA11	TMEM40	HIPK2
					PLVAP	TRANK1	MICU3
					IGFBP2	CTDSPL	ST18
					PFDN4	CAMP	NDRG1
					PLA2G3	ITGB5	SCRT1
					SLCO2A1	LAMP3	NTRK2
					C4orf47	SPON2	OGN
					C5orf38	STAP1	SUSD3
					HAPLN1	ANXA3	SLC44A1
					TGFBI	BANK1	PCSK1N
					TNIP1	EGF	HEPH
					CITED2	GUCY1B3	RAP1GAP
					ULBP1	ELOVL7	EGLN3
					BMPER	GMPR	PLS1
					SEMA3C	TREML1	CXCL10
					TP53INP1	CRISP3	UBA1
					SAT1	SH3BGRL2	SDF4
					RLIM	AKAP12	ONECUT2
					PLS3	ABCB4	ONECUT3
					BGN	GNG11	CHRND
						KEL	PI3
						DOCK5	HOPX
						COX6C	GABRA1
						PTGS1	STMN2
						TOR1B	HES5
						CLIC3	EPHA2
						PGRMC1	LDLRAP1
						SEPT6	THRAP3
						MPP1	RIMS3
						ETNK1	RIMKLA
						CHD8	PDZK1IP1
						ASXL2	AK4
						SPOCK2	ST6GALNAC5
						CXCR4	KPRP
						CD28	CCT3
						AKNA	CFH
						TLR4	ZNF281
						AHNAK	VDAC2
						ZZEF1	IDE
						FASTK	SFRP5
						LGALS3BP	ABCC2
						USP41	PKD2L1
						NCR1	CDK2AP2
						SPATS2L	MAP6
						FBXO6	TMPRSS13
						CAP1	GSG1
						PRPF4B	ABCD2
						TNF	PTGES3
						TLR8	SDS
							XPO4
							SPRY2
							SPTSSA
							SRSF5
							ADSSL1
							TMEM121
							SRP14
							MAP1A
							ONECUT1
							GGA2
							CCL4
							AATF
							STAT3
							HOXB13
							CA10
							USP32
							WBP2
							TTR
							SALL3
							KDM4B
							MAG
							CLPTM1
							IL1A
							CCL20
							GPCPD1
							CD93
							EPB41L1
							PPP1R16B
							FEZF2
							ATP1B3
							PLOD2
							ABCC5
							CXCL5
							CXCL9
							CFI
							C4orf3
							TIGD4
							EMB
							ISL1
							CMYA5
							CAMK4
							DPYSL3
							SMIM3
							TENM2
							SRF
							INHBA
							PPIA
							FIS1
							LPL
							KLF10
							RANBP6
							DNAJA1
							CKS2
							NOTCH1
							ANOS1
							RAB9A
							OFD1
							CTPS2
							NAP1L3
							TCEAL4
							GRIA3
							HPRT1
							HTATSF1
