## Supplemental Table XI for "Aggregation of *recount3* RNA-seq data improves inference of consensus and tissue-specific gene co-expression networks"

### Sheet: Supp. Table XI
Supp. Table XI: 42 Independent traits examined by S.Kim et. al, and their corresponding references, heritability, Z-score and number of individuals in the GWAS
Trait identifier	Trait description	Reference	h2g	Z	N
PASS_Crohns_Disease	Crohn's Disease	Jostins et al., 2012 Nature	0.4946	8.327	20883
PASS_Rheumatoid_Arthritis	Rheumatoid Arthritis	Okada et al., 2014 Nature	0.1805	7.22	37681
PASS_Ulcerative_Colitis	Ulcerative Colitis	Jostins et al., 2012 Nature	0.2603	6.411	27432
UKB_460K.blood_EOSINOPHIL_COUNT	Eosinophil Count	UK Biobank	0.2227	19.884	439938
UKB_460K.blood_PLATELET_COUNT	Platelet Count	UK Biobank	0.3429	21.298	444382
UKB_460K.blood_RBC_DISTRIB_WIDTH	Red Blood Cell Distribution Width	UK Biobank	0.2146	18.034	442700
UKB_460K.blood_RED_COUNT	Red Blood Cell Count	UK Biobank	0.2595	21.992	445174
UKB_460K.blood_WHITE_COUNT	White Blood Cell Count	UK Biobank	0.2206	28.282	444502
UKB_460K.disease_AID_SURE	Auto Immune Traits: T1D, Guillain Barre, Myasthenia, MS, Vasculitis, Wegeners,SLE, Sjogren, Systemic Sclerosis, Celiac, Rheumatoid arthiritis, Graves, Vitiligo	UK Biobank	0.0098	6.125	459324
UKB_460K.disease_ALLERGY_ECZEMA_DIAGNOSED	Eczema	UK Biobank	0.0832	14.596	458699
PASS_Autism	Autism Spectrum	PGC Cross-Disorder Group, 2013 Lancet	0.6101	6.518	10263
PASS_DS	Depressive symptoms	Okbay et al., 2016 Nat Genet	0.0427	8.212	161460
PASS_Schizophrenia	Schizophrenia	SCZ Working Group of the PGC, 2014 Nature	0.4644	18.726	70100
UKB_460K.body_BMIz	BMI (UK Biobank)	UK Biobank	0.2796	39.943	457824
UKB_460K.cov_EDU_YEARS	Years of Education (UK Biobank)	UK Biobank	0.1385	34.625	454813
UKB_460K.cov_SMOKING_STATUS	Smoking Status	UK Biobank	0.1016	29.882	457683
UKB_460K.mental_NEUROTICISM	Neuroticism (UK Biobank)	UK Biobank	0.1149	29.462	372066
UKB_460K.repro_MENARCHE_AGE	Age at Menarche (UK Biobank)	UK Biobank	0.255	23.182	242278
PASS_AgeFirstBirth	Age first birth	Barban et al., 2016 Nat Genet	0.0624	15.22	222037
PASS_Anorexia	Anorexia	Boraska et al., 2014 Mol Psych	0.2411	8.489	32143
PASS_Coronary_Artery_Disease	Coronary Artery Disease	Schunkert et al., 2011 Nat Genet	0.0735	6.125	77210
PASS_HDL	HDL	Teslovich et al., 2010 Nature	0.119	10	97749
PASS_LDL	LDL	Teslovich et al., 2010 Nature	0.101	8.487	93354
PASS_NumberChildrenEverBorn	Number children even born	Barban et al., 2016 Nat Genet	0.0222	9.25	318863
UKB_460K.bmd_HEEL_TSCOREz	Heel T Score	UK Biobank	0.3509	20.283	445921
UKB_460K.body_BALDING1	Balding Type I	UK Biobank	0.2227	14.651	208336
UKB_460K.body_HEIGHTz	Height (UK Biobank)	UK Biobank	0.6734	26	458303
UKB_460K.body_WHRadjBMIz	Waist-hip Ratio	UK Biobank	0.1698	24.257	458417
UKB_460K.bp_SYSTOLICadjMEDz	Systolic Blood Pressure	UK Biobank	0.2293	27.963	422771
UKB_460K.disease_DERMATOLOGY	Dermatologic Diseases	UK Biobank	0.012	6.316	459324
UKB_460K.disease_HI_CHOL_SELF_REP	High Cholesterol	UK Biobank	0.0505	12.949	459324
UKB_460K.disease_HYPOTHYROIDISM_SELF_REP	Hypothyroidism	UK Biobank	0.0541	14.622	459324
UKB_460K.disease_RESPIRATORY_ENT	Respiratory and Ear-nose-throat Diseases	UK Biobank	0.056	14.737	459324
UKB_460K.disease_T2D	Type 2 Diabetes (UK Biobank)	UK Biobank	0.0466	15.533	459324
UKB_460K.lung_FEV1FVCzSMOKE	FEV1-FVC Ratio	UK Biobank	0.2738	24.23	371949
UKB_460K.lung_FVCzSMOKE	Forced Vital Capacity (FVC)	UK Biobank	0.2319	32.662	371949
UKB_460K.other_MORNINGPERSON	Morning Person	UK Biobank	0.1061	25.878	410520
UKB_460K.pigment_HAIR	Hair Color	UK Biobank	0.1664	7.598	452720
UKB_460K.pigment_SKIN	Skin Color	UK Biobank	0.082	6.074	453609
UKB_460K.pigment_SUNBURN	Sunburn Occasion	UK Biobank	0.0745	9.313	344229
UKB_460K.pigment_TANNING	Tanning	UK Biobank	0.0823	6.43	449984
UKB_460K.repro_MENOPAUSE_AGE	Age at Menopause (UK Biobank)	UK Biobank	0.1125	11.968	143025
