## Supplemental Table XIV for "Aggregation of *recount3* RNA-seq data improves inference of consensus and tissue-specific gene co-expression networks"

### Sheet: Supp. Table XIV
Supp. Table XIV: 9 CNS-related traits which were used to examine heritability enrichment of CNS specific networks.
Phenotype	Reference
Alzheimer disease	Jansen et al., Nature Genetics, 2019
Bipolar disorder	Stahl et al., Nature Genetics, 2019
Epilepsy	International League Against Epilepsy Consortium on Complex Epilepsies, Lancet Neurology, 2014
Parkinson's disorder	23andMe, Corces et al, 2020
Smoking cessation	Liu M et al, Nature Genetics 2019
Schizophrenia	Bipolar Disorder and Schizophrenia Working Group of the Psychiatric Genomics Consortium, Cell, 2018
Major depressive disorder	Wray et al, Nature Genetics, 2018
Number of drinks per week	Liu M et al, Nature Genetics, 2019
Waist-hip-ratio adjusted BMI	UK Biobank
