## Supplemental Table XV for "Aggregation of *recount3* RNA-seq data improves inference of consensus and tissue-specific gene co-expression networks"

### Sheet: Supp. Table XV
Supp. Table XV: Mapping between annotation categories present in tissue-specific PPI interactions obtained from SNAP and contexts across which context-specific networks were inferred.
Context	SNAP tissue labels
Adipose	adipose_tissue
Blood	blood_plasma, blood, blood_platelet
Central nervous system	amygdala, brain, caudate_nucleus, caudate_putamen, central_nervous_system, cerebellar_cortex, cerebellum, cerebral_cortex, corpus_callosum, dentate_gyrus, diencephalon, forebrain, frontal_lobe, hippocampus, hypothalamus, locus_ceruleus, medulla_oblongata, midbrain, nucleus_accumbens , occipital_lobe, occipital_pole, parietal_lobe, pons, spinal_cord, substantia_nigra, subthalamic_nucleus , telence…
Lung	lung
Liver	liver, hepatocyte
Skin	skin_fibroblast, skin, epidermis, keratinocyte, hair_follicle
