## Supplemental Table XVI for "Aggregation of *recount3* RNA-seq data improves inference of consensus and tissue-specific gene co-expression networks"

### Sheet: Supp. Table XVI
Supp. Table XVI: Selection of context-specific networks used in matrix factorization of shared hubs and edges
Context	Lambda	Network density	Slope	Rsquared
Adipose	0.26	7573	-2.35883	0.943031
Airway	0.34	7406	-2.24961	0.917176
B cells	0.24	7409	-2.0387	0.963568
Blood	0.24	7283	-2.09374	0.908523
Breast	0.3	6133	-2.24398	0.963963
Cardiac	0.3	6481	-2.27441	0.946701
CNS	0.3	6316	-2.13955	0.930264
Colon	0.34	7001	-2.08018	0.928302
Esophagus	0.32	7067	-2.23677	0.928367
Eye	0.3	6088	-2.30737	0.970652
Fibroblasts	0.3	7254	-1.98336	0.950228
hESCs	0.28	5896	-2.2032	0.946198
Intestine	0.36	7559	-2.22465	0.930721
iPSCs	0.26	5928	-2.32552	0.952064
Kidney	0.26	6540	-2.10664	0.949554
Liver	0.26	6315	-2.19179	0.949193
Lung	0.3	6349	-2.38114	0.931082
Multipotent cells	0.26	5813	-2.29563	0.966627
Myeloid cells	0.26	5930	-1.9015	0.963899
Nervous system	0.24	6158	-2.04388	0.95721
Pancreas	0.32	7615	-2.39773	0.932784
PBMCs/ T cells	0.24	7742	-1.98174	0.930832
Prostate	0.28	6928	-2.24176	0.940285
Skeletal muscle	0.26	6254	-2.4817	0.942394
Skin	0.26	7567	-2.22079	0.939197
Stomach	0.4	6689	-2.24838	0.899984
Vascular	0.3	6599	-2.44342	0.930292
